# DIscBIO: a user-friendly pipeline for biomarker discovery in single-cell transcriptomics

**DOI:** 10.1101/700989

**Authors:** Salim Ghannoum, Waldir Leoncio Netto, Damiano Fantini, Benjamin Ragan-Kelley, Amirabbas Parizadeh, Emma Jonasson, Anders Ståhlberg, Hesso Farhan, Alvaro Köhn-Luque

**Affiliations:** Department of Molecular Medicine, Institute of Basic Medical Sciences, University of Oslo, Norway; Oslo Centre for Biostatistics and Epidemiology, Faculty of Medicine, University of Oslo, Norway; Department of Urology, Northwestern University, Chicago, USA; Simula Research Laboratory, Lysaker, Norway; Sahlgrenska Center of Cancer Research, Department of Laboratory Medicine, Institute of Biomedicine, Sahlgrenska Academy at University of Gothenburg, Gothenburg, Sweden; Wallenberg Centre for Molecular and Translational Medicine, University of Gothenburg, Sweden; Department of Clinical Genetics and Genomics, Sahlgrenska University Hospital, Gothenburg, Sweden

**Keywords:** Single cell sequencing, Normalization, Gene filtering, ERCC spike-ins, Biomarkers, DEGs, Decision trees, Network analysis, Jupyter notebook, Binder

## Abstract

The growing attention toward the benefits of single-cell RNA sequencing (scRNA-seq) is leading to a myriad of computational packages for the analysis of different aspects of scRNA-seq data. For researchers without advanced programing skills, it is very challenging to combine several packages in order to perform the desired analysis in a simple and reproducible way. Here we present DIscBIO, an open-source, multi-algorithmic pipeline for easy, efficient and reproducible analysis of cellular sub-populations at the trasncriptomic level. The pipeline integrates multiple scRNA-seq packages and allows biomarker discovery with decision trees and gene enrichment analysis in network context using single-cell sequencing read counts through clustering and differential analysis. DIscBIO is freely available as an R package. It can be run either in command-line mode or through a computational pipeline using Jupyter notebooks. We also provide a user-friendly, cloud version of the notebook for researchers with very limited programming skills. We showcase all pipeline features using two scRNA-seq datasets. The first dataset consists of circulating tumor cells from patients with breast cancer. The second one is a cell cycle regulation datatset in myxoid liposarcoma. All analyses are available as notebooks that integrate in a sequential narrative R code with explanatory text and output data and images. These notebooks can be used as tutorials for training purposes and will guide researchers to explore their scRNA-seq data.
