## Supplementary Data S1 for "DIscBIO: a user-friendly pipeline for biomarker discovery in single-cell transcriptomics"

Supplementary Data S2
DIscBIO: a user-friendly pipeline for biomarker discovery in single-cell transcriptomics
Salim Ghannoum1, Waldir Leoncio Netto2, Damiano Fantini3, Benjamin Ragan-Kelley4, Amirabbas Parizadeh1, Emma Jonasson5, Anders Ståhlberg5, 6, 7, Hesso Farhan1 and Alvaro Köhn-Luque2
1 Department of Molecular Medicine, Institute of Basic Medical Sciences, University of Oslo, Norway.
2 Oslo Centre for Biostatistics and Epidemiology, Faculty of Medicine, University of Oslo, Norway.
3 Department of Urology, Northwestern University, Chicago, USA.
4 Simula Research Laboratory, Lysaker, Norway.
5 Sahlgrenska Center of Cancer Research, Department of Laboratory Medicine, Institute of Biomedicine, Sahlgrenska Academy at University of Gothenburg, Gothenburg, Sweden.
6 Wallenberg Centre for Molecular and Translational Medicine, University of Gothenburg, Sweden.
7 Department of Clinical Genetics and Genomics, Sahlgrenska University Hospital, Gothenburg, Sweden.
GENE	CONDITION		REFERENCES
ARF1	Knock down	Bellouze, Sarah & Schaefer, Michael K.E. & Buttigieg, Dorothée & Baillat, Gilbert & Rabouille, Catherine & Haase, Georg. (2014). Golgi Fragmentation in pmn mice is due to a Defective ARF1/TBCE Cross Talk that Coordinates COPI Vesicle Formation and Tubulin Polymerization.
ARRB1*	Knock down	Millarte, V., Boncompain, G., Tillmann, K., Perez, F., Sztul, E., & Farhan, H. (2015). Phospholipase C y1 regulates early secretory trafficking and cell migration via interaction with p115. Molecular biology of the cell, 26(12), 2263?2278. https://doi.org/10.1091/mbc.E15-03-0178
AURKB*	Knock down	Millarte, V., Boncompain, G., Tillmann, K., Perez, F., Sztul, E., & Farhan, H. (2015). Phospholipase C y1 regulates early secretory trafficking and cell migration via interaction with p115. Molecular biology of the cell, 26(12), 2263?2278. https://doi.org/10.1091/mbc.E15-03-0178
BCR*	Knock down	Millarte, V., Boncompain, G., Tillmann, K., Perez, F., Sztul, E., & Farhan, H. (2015). Phospholipase C y1 regulates early secretory trafficking and cell migration via interaction with p115. Molecular biology of the cell, 26(12), 2263?2278. https://doi.org/10.1091/mbc.E15-03-0178
BLK*	Knock down	Millarte, V., Boncompain, G., Tillmann, K., Perez, F., Sztul, E., & Farhan, H. (2015). Phospholipase C y1 regulates early secretory trafficking and cell migration via interaction with p115. Molecular biology of the cell, 26(12), 2263?2278. https://doi.org/10.1091/mbc.E15-03-0178
BMP2K*	Knock down	Millarte, V., Boncompain, G., Tillmann, K., Perez, F., Sztul, E., & Farhan, H. (2015). Phospholipase C y1 regulates early secretory trafficking and cell migration via interaction with p115. Molecular biology of the cell, 26(12), 2263?2278. https://doi.org/10.1091/mbc.E15-03-0178
C9Orf72	knock down	Haase, G., & Rabouille, C. (2015). Golgi Fragmentation in ALS Motor Neurons. New Mechanisms Targeting Microtubules, Tethers, and Transport Vesicles. Frontiers in neuroscience, 9, 448. https://doi.org/10.3389/fnins.2015.00448
CASP10*	Knock down	Millarte, V., Boncompain, G., Tillmann, K., Perez, F., Sztul, E., & Farhan, H. (2015). Phospholipase C y1 regulates early secretory trafficking and cell migration via interaction with p115. Molecular biology of the cell, 26(12), 2263?2278. https://doi.org/10.1091/mbc.E15-03-0178
CASP8*	Knock down	Millarte, V., Boncompain, G., Tillmann, K., Perez, F., Sztul, E., & Farhan, H. (2015). Phospholipase C y1 regulates early secretory trafficking and cell migration via interaction with p115. Molecular biology of the cell, 26(12), 2263?2278. https://doi.org/10.1091/mbc.E15-03-0178
CBL*	Knock down	Millarte, V., Boncompain, G., Tillmann, K., Perez, F., Sztul, E., & Farhan, H. (2015). Phospholipase C y1 regulates early secretory trafficking and cell migration via interaction with p115. Molecular biology of the cell, 26(12), 2263?2278. https://doi.org/10.1091/mbc.E15-03-0178
CD79B	Knock down	Millarte, V., Boncompain, G., Tillmann, K., Perez, F., Sztul, E., & Farhan, H. (2015). Phospholipase C y1 regulates early secretory trafficking and cell migration via interaction with p115. Molecular biology of the cell, 26(12), 2263?2278. https://doi.org/10.1091/mbc.E15-03-0178
CDC2	Knock down	Millarte, V., Boncompain, G., Tillmann, K., Perez, F., Sztul, E., & Farhan, H. (2015). Phospholipase C y1 regulates early secretory trafficking and cell migration via interaction with p115. Molecular biology of the cell, 26(12), 2263?2278. https://doi.org/10.1091/mbc.E15-03-0178
CFL2*	Knock down	Millarte, V., Boncompain, G., Tillmann, K., Perez, F., Sztul, E., & Farhan, H. (2015). Phospholipase C y1 regulates early secretory trafficking and cell migration via interaction with p115. Molecular biology of the cell, 26(12), 2263?2278. https://doi.org/10.1091/mbc.E15-03-0178
COL4A3BP	Knock down	Chia, J., Goh, G., Racine, V., Ng, S., Kumar, P., & Bard, F. (2012). RNAi screening reveals a large signaling network controlling the Golgi apparatus in human cells. Molecular systems biology, 8, 629. https://doi.org/10.1038/msb.2012.59
COPI	Knock down	Haase, G., & Rabouille, C. (2015). Golgi Fragmentation in ALS Motor Neurons. New Mechanisms Targeting Microtubules, Tethers, and Transport Vesicles. Frontiers in neuroscience, 9, 448. https://doi.org/10.3389/fnins.2015.00448
DGKG*	Knock down	Millarte, V., Boncompain, G., Tillmann, K., Perez, F., Sztul, E., & Farhan, H. (2015). Phospholipase C y1 regulates early secretory trafficking and cell migration via interaction with p115. Molecular biology of the cell, 26(12), 2263?2278. https://doi.org/10.1091/mbc.E15-03-0178
DjA1	Knock down	Li, J., Tang, D., Ireland, S. C., & Wang, Y. (2019). DjA1 maintains Golgi integrity via interaction with GRASP65. Molecular biology of the cell, 30(4), 478?490. https://doi.org/10.1091/mbc.E18-10-0613
DLG3	Knock down	Chia, J., Goh, G., Racine, V., Ng, S., Kumar, P., & Bard, F. (2012). RNAi screening reveals a large signaling network controlling the Golgi apparatus in human cells. Molecular systems biology, 8, 629. https://doi.org/10.1038/msb.2012.59
DRAM1	Knock down	Wei, Mingzhen & Zhu, Zhou & Wu, Junchao & Wang, Yan & Geng, Ji & Qin, Zheng-Hong. (2019). DRAM1 deficiency affects the organization and function of the Golgi apparatus. Cellular Signalling. 63. 109375. 10.1016/j.cellsig.2019.109375.
DRG2	Knock down	Mani, Muralidharan & Dang, Thao & Kim, Beom & Lee, Unn & Kim, Dong & Jang, Soo Hwa & Back, Sung Hoon & Lee, Byung Ju & Cho, Wha & Han, In-Seob & Park, Jeong Woo. (2019). DRG2 knockdown induces Golgi fragmentation via GSK3ß phosphorylation and microtubule stabilization. Biochimica et Biophysica Acta (BBA) - Molecular Cell Research. 1866. 10.1016/j.bbamcr.2019.06.003.
DSTN*	Knock down	Millarte, V., Boncompain, G., Tillmann, K., Perez, F., Sztul, E., & Farhan, H. (2015). Phospholipase C y1 regulates early secretory trafficking and cell migration via interaction with p115. Molecular biology of the cell, 26(12), 2263?2278. https://doi.org/10.1091/mbc.E15-03-0178
DUSP2*	Knock down	Chia, J., Goh, G., Racine, V., Ng, S., Kumar, P., & Bard, F. (2012). RNAi screening reveals a large signaling network controlling the Golgi apparatus in human cells. Molecular systems biology, 8, 629. https://doi.org/10.1038/msb.2012.59
DUSP22*	Knock down	Chia, J., Goh, G., Racine, V., Ng, S., Kumar, P., & Bard, F. (2012). RNAi screening reveals a large signaling network controlling the Golgi apparatus in human cells. Molecular systems biology, 8, 629. https://doi.org/10.1038/msb.2012.59
DUSP23*	Knock down	Millarte, V., Boncompain, G., Tillmann, K., Perez, F., Sztul, E., & Farhan, H. (2015). Phospholipase C y1 regulates early secretory trafficking and cell migration via interaction with p115. Molecular biology of the cell, 26(12), 2263?2278. https://doi.org/10.1091/mbc.E15-03-0178
DUSP6*	Knock down	Chia, J., Goh, G., Racine, V., Ng, S., Kumar, P., & Bard, F. (2012). RNAi screening reveals a large signaling network controlling the Golgi apparatus in human cells. Molecular systems biology, 8, 629. https://doi.org/10.1038/msb.2012.59
DUSP8*	Knock down	Chia, J., Goh, G., Racine, V., Ng, S., Kumar, P., & Bard, F. (2012). RNAi screening reveals a large signaling network controlling the Golgi apparatus in human cells. Molecular systems biology, 8, 629. https://doi.org/10.1038/msb.2012.59
EIF2AK2*	Knock down	Chia, J., Goh, G., Racine, V., Ng, S., Kumar, P., & Bard, F. (2012). RNAi screening reveals a large signaling network controlling the Golgi apparatus in human cells. Molecular systems biology, 8, 629. https://doi.org/10.1038/msb.2012.59
EPHA1*	Knock down	Chia, J., Goh, G., Racine, V., Ng, S., Kumar, P., & Bard, F. (2012). RNAi screening reveals a large signaling network controlling the Golgi apparatus in human cells. Molecular systems biology, 8, 629. https://doi.org/10.1038/msb.2012.59
EPM2A*	Knock down	Chia, J., Goh, G., Racine, V., Ng, S., Kumar, P., & Bard, F. (2012). RNAi screening reveals a large signaling network controlling the Golgi apparatus in human cells. Molecular systems biology, 8, 629. https://doi.org/10.1038/msb.2012.59
EXOSC10*	Knock down	Chia, J., Goh, G., Racine, V., Ng, S., Kumar, P., & Bard, F. (2012). RNAi screening reveals a large signaling network controlling the Golgi apparatus in human cells. Molecular systems biology, 8, 629. https://doi.org/10.1038/msb.2012.59
FGFR2*	Knock down	Chia, J., Goh, G., Racine, V., Ng, S., Kumar, P., & Bard, F. (2012). RNAi screening reveals a large signaling network controlling the Golgi apparatus in human cells. Molecular systems biology, 8, 629. https://doi.org/10.1038/msb.2012.59
FLT3*	Knock down	Chia, J., Goh, G., Racine, V., Ng, S., Kumar, P., & Bard, F. (2012). RNAi screening reveals a large signaling network controlling the Golgi apparatus in human cells. Molecular systems biology, 8, 629. https://doi.org/10.1038/msb.2012.59
FMNL2	Knock down	Kage, F., Steffen, A., Ellinger, A., Ranftler, C., Gehre, C., Brakebusch, C., Pavelka, M., Stradal, T., & Rottner, K. (2017). FMNL2 and -3 regulate Golgi architecture and anterograde transport downstream of Cdc42. Scientific reports, 7(1), 9791. https://doi.org/10.1038/s41598-017-09952-1
FMNL3	Knock down	Kage, F., Steffen, A., Ellinger, A., Ranftler, C., Gehre, C., Brakebusch, C., Pavelka, M., Stradal, T., & Rottner, K. (2017). FMNL2 and -3 regulate Golgi architecture and anterograde transport downstream of Cdc42. Scientific reports, 7(1), 9791. https://doi.org/10.1038/s41598-017-09952-1
FYN*	Knock down	Millarte, V., Boncompain, G., Tillmann, K., Perez, F., Sztul, E., & Farhan, H. (2015). Phospholipase C y1 regulates early secretory trafficking and cell migration via interaction with p115. Molecular biology of the cell, 26(12), 2263?2278. https://doi.org/10.1091/mbc.E15-03-0178
GOLGB1*	Knock down	Millarte, V., Boncompain, G., Tillmann, K., Perez, F., Sztul, E., & Farhan, H. (2015). Phospholipase C y1 regulates early secretory trafficking and cell migration via interaction with p115. Molecular biology of the cell, 26(12), 2263?2278. https://doi.org/10.1091/mbc.E15-03-0178
GRASP65*	Knock down	Joshi, G., Chi, Y., Huang, Z., & Wang, Y. (2014). Aß-induced Golgi fragmentation in Alzheimer's disease enhances Aß production. Proceedings of the National Academy of Sciences of the United States of America, 111(13), E1230?E1239. https://doi.org/10.1073/pnas.1320192111
GRB2*	Knock down	Millarte, V., Boncompain, G., Tillmann, K., Perez, F., Sztul, E., & Farhan, H. (2015). Phospholipase C y1 regulates early secretory trafficking and cell migration via interaction with p115. Molecular biology of the cell, 26(12), 2263?2278. https://doi.org/10.1091/mbc.E15-03-0178
HIPK4*	Knock down	Chia, J., Goh, G., Racine, V., Ng, S., Kumar, P., & Bard, F. (2012). RNAi screening reveals a large signaling network controlling the Golgi apparatus in human cells. Molecular systems biology, 8, 629. https://doi.org/10.1038/msb.2012.59
Hsp90	Knock down	Wu, Y., Ding, Y., Zheng, X., & Liao, K. (2020). The molecular chaperone Hsp90 maintains Golgi organization and vesicular trafficking by regulating microtubule stability. Journal of molecular cell biology, 12(6), 448?461. https://doi.org/10.1093/jmcb/mjz093
IGBP1*	Knock down	Chia, J., Goh, G., Racine, V., Ng, S., Kumar, P., & Bard, F. (2012). RNAi screening reveals a large signaling network controlling the Golgi apparatus in human cells. Molecular systems biology, 8, 629. https://doi.org/10.1038/msb.2012.59
GBF1	Knock down	Hansen, M. D., Johnsen, I. B., Stiberg, K. A., Sherstova, T., Wakita, T., Richard, G. M., Kandasamy, R. K., Meurs, E. F., & Anthonsen, M. W. (2017). Hepatitis C virus triggers Golgi fragmentation and autophagy through the immunity-related GTPase M. Proceedings of the National Academy of Sciences of the United States of America, 114(17), E3462?E3471. https://doi.org/10.1073/pnas.1616683114
ITCH*	Knock down	Millarte, V., Boncompain, G., Tillmann, K., Perez, F., Sztul, E., & Farhan, H. (2015). Phospholipase C y1 regulates early secretory trafficking and cell migration via interaction with p115. Molecular biology of the cell, 26(12), 2263?2278. https://doi.org/10.1091/mbc.E15-03-0178
ITK*	Knock down	Chia, J., Goh, G., Racine, V., Ng, S., Kumar, P., & Bard, F. (2012). RNAi screening reveals a large signaling network controlling the Golgi apparatus in human cells. Molecular systems biology, 8, 629. https://doi.org/10.1038/msb.2012.59
ITPKA*	Knock down	Chia, J., Goh, G., Racine, V., Ng, S., Kumar, P., & Bard, F. (2012). RNAi screening reveals a large signaling network controlling the Golgi apparatus in human cells. Molecular systems biology, 8, 629. https://doi.org/10.1038/msb.2012.59
ITPKB*	Knock down	Chia, J., Goh, G., Racine, V., Ng, S., Kumar, P., & Bard, F. (2012). RNAi screening reveals a large signaling network controlling the Golgi apparatus in human cells. Molecular systems biology, 8, 629. https://doi.org/10.1038/msb.2012.59
KHK*	Knock down	Chia, J., Goh, G., Racine, V., Ng, S., Kumar, P., & Bard, F. (2012). RNAi screening reveals a large signaling network controlling the Golgi apparatus in human cells. Molecular systems biology, 8, 629. https://doi.org/10.1038/msb.2012.59
KIF20A*	Knock down	Millarte, V., Boncompain, G., Tillmann, K., Perez, F., Sztul, E., & Farhan, H. (2015). Phospholipase C y1 regulates early secretory trafficking and cell migration via interaction with p115. Molecular biology of the cell, 26(12), 2263?2278. https://doi.org/10.1091/mbc.E15-03-0178
KIT	Knock down	Millarte, V., Boncompain, G., Tillmann, K., Perez, F., Sztul, E., & Farhan, H. (2015). Phospholipase C y1 regulates early secretory trafficking and cell migration via interaction with p115. Molecular biology of the cell, 26(12), 2263?2278. https://doi.org/10.1091/mbc.E15-03-0178
LCP2*	Knock down	Chia, J., Goh, G., Racine, V., Ng, S., Kumar, P., & Bard, F. (2012). RNAi screening reveals a large signaling network controlling the Golgi apparatus in human cells. Molecular systems biology, 8, 629. https://doi.org/10.1038/msb.2012.59
LIMK1	Knock down	Millarte, V., Boncompain, G., Tillmann, K., Perez, F., Sztul, E., & Farhan, H. (2015). Phospholipase C y1 regulates early secretory trafficking and cell migration via interaction with p115. Molecular biology of the cell, 26(12), 2263?2278. https://doi.org/10.1091/mbc.E15-03-0178
LYN*	Knock down	Millarte, V., Boncompain, G., Tillmann, K., Perez, F., Sztul, E., & Farhan, H. (2015). Phospholipase C y1 regulates early secretory trafficking and cell migration via interaction with p115. Molecular biology of the cell, 26(12), 2263?2278. https://doi.org/10.1091/mbc.E15-03-0178
MAP 4	Knock down	Wu, Y., Ding, Y., Zheng, X., & Liao, K. (2020). The molecular chaperone Hsp90 maintains Golgi organization and vesicular trafficking by regulating microtubule stability. Journal of molecular cell biology, 12(6), 448?461. https://doi.org/10.1093/jmcb/mjz093
MAP3K2*	Knock down	Millarte, V., Boncompain, G., Tillmann, K., Perez, F., Sztul, E., & Farhan, H. (2015). Phospholipase C y1 regulates early secretory trafficking and cell migration via interaction with p115. Molecular biology of the cell, 26(12), 2263?2278. https://doi.org/10.1091/mbc.E15-03-0178
MAPK1*	Knock down	Millarte, V., Boncompain, G., Tillmann, K., Perez, F., Sztul, E., & Farhan, H. (2015). Phospholipase C y1 regulates early secretory trafficking and cell migration via interaction with p115. Molecular biology of the cell, 26(12), 2263?2278. https://doi.org/10.1091/mbc.E15-03-0178
MAPK10*	Knock down	Millarte, V., Boncompain, G., Tillmann, K., Perez, F., Sztul, E., & Farhan, H. (2015). Phospholipase C y1 regulates early secretory trafficking and cell migration via interaction with p115. Molecular biology of the cell, 26(12), 2263?2278. https://doi.org/10.1091/mbc.E15-03-0178
MAPK11*	Knock down	Chia, J., Goh, G., Racine, V., Ng, S., Kumar, P., & Bard, F. (2012). RNAi screening reveals a large signaling network controlling the Golgi apparatus in human cells. Molecular systems biology, 8, 629. https://doi.org/10.1038/msb.2012.59
MAPK14*	Knock down	Millarte, V., Boncompain, G., Tillmann, K., Perez, F., Sztul, E., & Farhan, H. (2015). Phospholipase C y1 regulates early secretory trafficking and cell migration via interaction with p115. Molecular biology of the cell, 26(12), 2263?2278. https://doi.org/10.1091/mbc.E15-03-0178
MAPK8IP3*	Knock down	Millarte, V., Boncompain, G., Tillmann, K., Perez, F., Sztul, E., & Farhan, H. (2015). Phospholipase C y1 regulates early secretory trafficking and cell migration via interaction with p115. Molecular biology of the cell, 26(12), 2263?2278. https://doi.org/10.1091/mbc.E15-03-0178
MAPK9*	Knock down	Millarte, V., Boncompain, G., Tillmann, K., Perez, F., Sztul, E., & Farhan, H. (2015). Phospholipase C y1 regulates early secretory trafficking and cell migration via interaction with p115. Molecular biology of the cell, 26(12), 2263?2278. https://doi.org/10.1091/mbc.E15-03-0178
MAPKAPK5*	Knock down	Chia, J., Goh, G., Racine, V., Ng, S., Kumar, P., & Bard, F. (2012). RNAi screening reveals a large signaling network controlling the Golgi apparatus in human cells. Molecular systems biology, 8, 629. https://doi.org/10.1038/msb.2012.59
MAPKSP1	Knock down	Chia, J., Goh, G., Racine, V., Ng, S., Kumar, P., & Bard, F. (2012). RNAi screening reveals a large signaling network controlling the Golgi apparatus in human cells. Molecular systems biology, 8, 629. https://doi.org/10.1038/msb.2012.59
MAPRE1*	Knock down	Millarte, V., Boncompain, G., Tillmann, K., Perez, F., Sztul, E., & Farhan, H. (2015). Phospholipase C y1 regulates early secretory trafficking and cell migration via interaction with p115. Molecular biology of the cell, 26(12), 2263?2278. https://doi.org/10.1091/mbc.E15-03-0178
MARK4*	Knock down	Chia, J., Goh, G., Racine, V., Ng, S., Kumar, P., & Bard, F. (2012). RNAi screening reveals a large signaling network controlling the Golgi apparatus in human cells. Molecular systems biology, 8, 629. https://doi.org/10.1038/msb.2012.59
MBL2	Knock down	Millarte, V., Boncompain, G., Tillmann, K., Perez, F., Sztul, E., & Farhan, H. (2015). Phospholipase C y1 regulates early secretory trafficking and cell migration via interaction with p115. Molecular biology of the cell, 26(12), 2263?2278. https://doi.org/10.1091/mbc.E15-03-0178
Myt1	Knock down	Villeneuve, J., Scarpa, M., Ortega-Bellido, M., & Malhotra, V. (2013). MEK1 inactivates Myt1 to regulate Golgi membrane fragmentation and mitotic entry in mammalian cells. The EMBO journal, 32(1), 72?85. https://doi.org/10.1038/emboj.2012.329
MGC45428	Knock down	Millarte, V., Boncompain, G., Tillmann, K., Perez, F., Sztul, E., & Farhan, H. (2015). Phospholipase C y1 regulates early secretory trafficking and cell migration via interaction with p115. Molecular biology of the cell, 26(12), 2263?2278. https://doi.org/10.1091/mbc.E15-03-0178
MKNK2*	Knock down	Chia, J., Goh, G., Racine, V., Ng, S., Kumar, P., & Bard, F. (2012). RNAi screening reveals a large signaling network controlling the Golgi apparatus in human cells. Molecular systems biology, 8, 629. https://doi.org/10.1038/msb.2012.59
MST4	Knock down	Millarte, V., Boncompain, G., Tillmann, K., Perez, F., Sztul, E., & Farhan, H. (2015). Phospholipase C y1 regulates early secretory trafficking and cell migration via interaction with p115. Molecular biology of the cell, 26(12), 2263?2278. https://doi.org/10.1091/mbc.E15-03-0178
MTMR1	Knock down	Chia, J., Goh, G., Racine, V., Ng, S., Kumar, P., & Bard, F. (2012). RNAi screening reveals a large signaling network controlling the Golgi apparatus in human cells. Molecular systems biology, 8, 629. https://doi.org/10.1038/msb.2012.59
Munc18	Knock down	Santos, T. C., Wierda, K., Broeke, J. H., Toonen, R. F., & Verhage, M. (2017). Early Golgi Abnormalities and Neurodegeneration upon Loss of Presynaptic Proteins Munc18-1, Syntaxin-1, or SNAP-25. The Journal of neuroscience : the official journal of the Society for Neuroscience, 37(17), 4525?4539. https://doi.org/10.1523/JNEUROSCI.3352-16.2017
NAA80	Knock down	Beigl, T. B., Hellesvik, M., Saraste, J., Arnesen, T., & Aksnes, H. (2020). N-terminal acetylation of actin by NAA80 is essential for structural integrity of the Golgi apparatus. Experimental cell research, 390(2), 111961. https://doi.org/10.1016/j.yexcr.2020.111961
NCOA3*	Knock down	Millarte, V., Boncompain, G., Tillmann, K., Perez, F., Sztul, E., & Farhan, H. (2015). Phospholipase C y1 regulates early secretory trafficking and cell migration via interaction with p115. Molecular biology of the cell, 26(12), 2263?2278. https://doi.org/10.1091/mbc.E15-03-0178
NEDD9*	Knock down	Millarte, V., Boncompain, G., Tillmann, K., Perez, F., Sztul, E., & Farhan, H. (2015). Phospholipase C y1 regulates early secretory trafficking and cell migration via interaction with p115. Molecular biology of the cell, 26(12), 2263?2278. https://doi.org/10.1091/mbc.E15-03-0178
NYD-SP25	Knock down	Millarte, V., Boncompain, G., Tillmann, K., Perez, F., Sztul, E., & Farhan, H. (2015). Phospholipase C y1 regulates early secretory trafficking and cell migration via interaction with p115. Molecular biology of the cell, 26(12), 2263?2278. https://doi.org/10.1091/mbc.E15-03-0178
P38IP	Knock down	Millarte, V., Boncompain, G., Tillmann, K., Perez, F., Sztul, E., & Farhan, H. (2015). Phospholipase C y1 regulates early secretory trafficking and cell migration via interaction with p115. Molecular biology of the cell, 26(12), 2263?2278. https://doi.org/10.1091/mbc.E15-03-0178
PAK1*	Knock down	Chia, J., Goh, G., Racine, V., Ng, S., Kumar, P., & Bard, F. (2012). RNAi screening reveals a large signaling network controlling the Golgi apparatus in human cells. Molecular systems biology, 8, 629. https://doi.org/10.1038/msb.2012.59
PAK3*	Knock down	Chia, J., Goh, G., Racine, V., Ng, S., Kumar, P., & Bard, F. (2012). RNAi screening reveals a large signaling network controlling the Golgi apparatus in human cells. Molecular systems biology, 8, 629. https://doi.org/10.1038/msb.2012.59
PAK4*	Knock down	Millarte, V., Boncompain, G., Tillmann, K., Perez, F., Sztul, E., & Farhan, H. (2015). Phospholipase C y1 regulates early secretory trafficking and cell migration via interaction with p115. Molecular biology of the cell, 26(12), 2263?2278. https://doi.org/10.1091/mbc.E15-03-0178
PANK3*	Knock down	Chia, J., Goh, G., Racine, V., Ng, S., Kumar, P., & Bard, F. (2012). RNAi screening reveals a large signaling network controlling the Golgi apparatus in human cells. Molecular systems biology, 8, 629. https://doi.org/10.1038/msb.2012.59
PIK3C2B*	Knock down	Millarte, V., Boncompain, G., Tillmann, K., Perez, F., Sztul, E., & Farhan, H. (2015). Phospholipase C y1 regulates early secretory trafficking and cell migration via interaction with p115. Molecular biology of the cell, 26(12), 2263?2278. https://doi.org/10.1091/mbc.E15-03-0178
PINK1	knockdown	Furlong, Rachel & O'Keeffe, Gerard & O?Neill, Cora & Sullivan, Aideen. (2020). Alterations in a-synuclein and PINK1 expression reduce neurite length and induce mitochondrial fission and Golgi fragmentation in midbrain neurons. Neuroscience Letters. 720. 134777. 10.1016/j.neulet.2020.134777.
PIP5K1A*	Knock down	Chia, J., Goh, G., Racine, V., Ng, S., Kumar, P., & Bard, F. (2012). RNAi screening reveals a large signaling network controlling the Golgi apparatus in human cells. Molecular systems biology, 8, 629. https://doi.org/10.1038/msb.2012.59
PLCE1*	Knock down	Millarte, V., Boncompain, G., Tillmann, K., Perez, F., Sztul, E., & Farhan, H. (2015). Phospholipase C y1 regulates early secretory trafficking and cell migration via interaction with p115. Molecular biology of the cell, 26(12), 2263?2278. https://doi.org/10.1091/mbc.E15-03-0178
PLCG2*	Knock down	Millarte, V., Boncompain, G., Tillmann, K., Perez, F., Sztul, E., & Farhan, H. (2015). Phospholipase C y1 regulates early secretory trafficking and cell migration via interaction with p115. Molecular biology of the cell, 26(12), 2263?2278. https://doi.org/10.1091/mbc.E15-03-0178
PLK3*	Knock down	Millarte, V., Boncompain, G., Tillmann, K., Perez, F., Sztul, E., & Farhan, H. (2015). Phospholipase C y1 regulates early secretory trafficking and cell migration via interaction with p115. Molecular biology of the cell, 26(12), 2263?2278. https://doi.org/10.1091/mbc.E15-03-0178
PPM1L*	Knock down	Chia, J., Goh, G., Racine, V., Ng, S., Kumar, P., & Bard, F. (2012). RNAi screening reveals a large signaling network controlling the Golgi apparatus in human cells. Molecular systems biology, 8, 629. https://doi.org/10.1038/msb.2012.59
PPP2R2B*	Knock down	Chia, J., Goh, G., Racine, V., Ng, S., Kumar, P., & Bard, F. (2012). RNAi screening reveals a large signaling network controlling the Golgi apparatus in human cells. Molecular systems biology, 8, 629. https://doi.org/10.1038/msb.2012.59
PPP3R1*	Knock down	Chia, J., Goh, G., Racine, V., Ng, S., Kumar, P., & Bard, F. (2012). RNAi screening reveals a large signaling network controlling the Golgi apparatus in human cells. Molecular systems biology, 8, 629. https://doi.org/10.1038/msb.2012.59
PRAGMIN	Knock down	Chia, J., Goh, G., Racine, V., Ng, S., Kumar, P., & Bard, F. (2012). RNAi screening reveals a large signaling network controlling the Golgi apparatus in human cells. Molecular systems biology, 8, 629. https://doi.org/10.1038/msb.2012.59
PRKAG3	Knock down	Chia, J., Goh, G., Racine, V., Ng, S., Kumar, P., & Bard, F. (2012). RNAi screening reveals a large signaling network controlling the Golgi apparatus in human cells. Molecular systems biology, 8, 629. https://doi.org/10.1038/msb.2012.59
PRKCA*	Knock down	Millarte, V., Boncompain, G., Tillmann, K., Perez, F., Sztul, E., & Farhan, H. (2015). Phospholipase C y1 regulates early secretory trafficking and cell migration via interaction with p115. Molecular biology of the cell, 26(12), 2263?2278. https://doi.org/10.1091/mbc.E15-03-0178
PRKCM	Knock down	Millarte, V., Boncompain, G., Tillmann, K., Perez, F., Sztul, E., & Farhan, H. (2015). Phospholipase C y1 regulates early secretory trafficking and cell migration via interaction with p115. Molecular biology of the cell, 26(12), 2263?2278. https://doi.org/10.1091/mbc.E15-03-0178
PSPH*	Knock down	Millarte, V., Boncompain, G., Tillmann, K., Perez, F., Sztul, E., & Farhan, H. (2015). Phospholipase C y1 regulates early secretory trafficking and cell migration via interaction with p115. Molecular biology of the cell, 26(12), 2263?2278. https://doi.org/10.1091/mbc.E15-03-0178
PTP4A3*	Knock down	Chia, J., Goh, G., Racine, V., Ng, S., Kumar, P., & Bard, F. (2012). RNAi screening reveals a large signaling network controlling the Golgi apparatus in human cells. Molecular systems biology, 8, 629. https://doi.org/10.1038/msb.2012.59
PTPN14*	Knock down	Chia, J., Goh, G., Racine, V., Ng, S., Kumar, P., & Bard, F. (2012). RNAi screening reveals a large signaling network controlling the Golgi apparatus in human cells. Molecular systems biology, 8, 629. https://doi.org/10.1038/msb.2012.59
PTPRD*	Knock down	Chia, J., Goh, G., Racine, V., Ng, S., Kumar, P., & Bard, F. (2012). RNAi screening reveals a large signaling network controlling the Golgi apparatus in human cells. Molecular systems biology, 8, 629. https://doi.org/10.1038/msb.2012.59
PTPRF*	Knock down	Chia, J., Goh, G., Racine, V., Ng, S., Kumar, P., & Bard, F. (2012). RNAi screening reveals a large signaling network controlling the Golgi apparatus in human cells. Molecular systems biology, 8, 629. https://doi.org/10.1038/msb.2012.59
PTPRN2*	Knock down	Chia, J., Goh, G., Racine, V., Ng, S., Kumar, P., & Bard, F. (2012). RNAi screening reveals a large signaling network controlling the Golgi apparatus in human cells. Molecular systems biology, 8, 629. https://doi.org/10.1038/msb.2012.59
PTPRU*	Knock down	Chia, J., Goh, G., Racine, V., Ng, S., Kumar, P., & Bard, F. (2012). RNAi screening reveals a large signaling network controlling the Golgi apparatus in human cells. Molecular systems biology, 8, 629. https://doi.org/10.1038/msb.2012.59
PXK*	Knock down	Chia, J., Goh, G., Racine, V., Ng, S., Kumar, P., & Bard, F. (2012). RNAi screening reveals a large signaling network controlling the Golgi apparatus in human cells. Molecular systems biology, 8, 629. https://doi.org/10.1038/msb.2012.59
Rab1	Knock down	Coune, Philippe & Bensadoun, J.C. & Aebischer, Patrick & Schneider, Bernard. (2011). Rab1A Over-Expression Prevents Golgi Apparatus Fragmentation and Partially Corrects Motor Deficits in an Alpha-Synuclein Based Rat Model of Parkinson's Disease. Journal of Parkinson's disease. 1. 373-87. 10.3233/JPD-2011-11058.
Rab2	Knock down	Rendón, Wilson & Martínez-Alonso, Emma & Tomás, Mónica & Martínez-Martínez, Narcisa & Martínez-Menárguez, José. (2012). Golgi fragmentation is Rab and SNARE dependent in cellular models of Parkinson?s disease. Histochemistry and Cell Biology. 139. 671-684.
Rab8	Knock down	Rendón, Wilson & Martínez-Alonso, Emma & Tomás, Mónica & Martínez-Martínez, Narcisa & Martínez-Menárguez, José. (2012). Golgi fragmentation is Rab and SNARE dependent in cellular models of Parkinson?s disease. Histochemistry and Cell Biology. 139. 671-684.
RAC1*	Knock down	Millarte, V., Boncompain, G., Tillmann, K., Perez, F., Sztul, E., & Farhan, H. (2015). Phospholipase C y1 regulates early secretory trafficking and cell migration via interaction with p115. Molecular biology of the cell, 26(12), 2263?2278. https://doi.org/10.1091/mbc.E15-03-0178
RGS2*	Knock down	Millarte, V., Boncompain, G., Tillmann, K., Perez, F., Sztul, E., & Farhan, H. (2015). Phospholipase C y1 regulates early secretory trafficking and cell migration via interaction with p115. Molecular biology of the cell, 26(12), 2263?2278. https://doi.org/10.1091/mbc.E15-03-0178
RIPK1*	Knock down	Millarte, V., Boncompain, G., Tillmann, K., Perez, F., Sztul, E., & Farhan, H. (2015). Phospholipase C y1 regulates early secretory trafficking and cell migration via interaction with p115. Molecular biology of the cell, 26(12), 2263?2278. https://doi.org/10.1091/mbc.E15-03-0178
SH3RF1*	Knock down	Millarte, V., Boncompain, G., Tillmann, K., Perez, F., Sztul, E., & Farhan, H. (2015). Phospholipase C y1 regulates early secretory trafficking and cell migration via interaction with p115. Molecular biology of the cell, 26(12), 2263?2278. https://doi.org/10.1091/mbc.E15-03-0178
SIRT2	Knock down	Zhang, Xiaoyan & Brachner, Andreas & Kukolj, Eva & Slade, Dea & Wang, Yanzhuang. (2019). SIRT2 deacetylates GRASP55 to facilitate post-mitotic Golgi assembly. Journal of Cell Science. 132. jcs.232389. 10.1242/jcs.232389.
SNAP25	Knock down	Santos, Tatiana & Wierda, Keimpe & Broeke, Jurjen & Toonen, Ruud & Verhage, Matthijs. (2017). Early Golgi Abnormalities and Neurodegeneration upon Loss of Presynaptic Proteins Munc18-1, Syntaxin-1, or SNAP-25. The Journal of neuroscience : the official journal of the Society for Neuroscience. 37. 10.1523/JNEUROSCI.3352-16.2017.
SNARK	Knock down	Millarte, V., Boncompain, G., Tillmann, K., Perez, F., Sztul, E., & Farhan, H. (2015). Phospholipase C y1 regulates early secretory trafficking and cell migration via interaction with p115. Molecular biology of the cell, 26(12), 2263?2278. https://doi.org/10.1091/mbc.E15-03-0178
SRC*	Knock down	Millarte, V., Boncompain, G., Tillmann, K., Perez, F., Sztul, E., & Farhan, H. (2015). Phospholipase C y1 regulates early secretory trafficking and cell migration via interaction with p115. Molecular biology of the cell, 26(12), 2263?2278. https://doi.org/10.1091/mbc.E15-03-0178
SSH1*	Knock down	Millarte, V., Boncompain, G., Tillmann, K., Perez, F., Sztul, E., & Farhan, H. (2015). Phospholipase C y1 regulates early secretory trafficking and cell migration via interaction with p115. Molecular biology of the cell, 26(12), 2263?2278. https://doi.org/10.1091/mbc.E15-03-0178
STK22C	Knock down	Millarte, V., Boncompain, G., Tillmann, K., Perez, F., Sztul, E., & Farhan, H. (2015). Phospholipase C y1 regulates early secretory trafficking and cell migration via interaction with p115. Molecular biology of the cell, 26(12), 2263?2278. https://doi.org/10.1091/mbc.E15-03-0178
STK32A	Knock down	Chia, J., Goh, G., Racine, V., Ng, S., Kumar, P., & Bard, F. (2012). RNAi screening reveals a large signaling network controlling the Golgi apparatus in human cells. Molecular systems biology, 8, 629. https://doi.org/10.1038/msb.2012.59
STYX*	Knock down	Millarte, V., Boncompain, G., Tillmann, K., Perez, F., Sztul, E., & Farhan, H. (2015). Phospholipase C y1 regulates early secretory trafficking and cell migration via interaction with p115. Molecular biology of the cell, 26(12), 2263?2278. https://doi.org/10.1091/mbc.E15-03-0178
TBCE*	Knock down	Haase, G., & Rabouille, C. (2015). Golgi Fragmentation in ALS Motor Neurons. New Mechanisms Targeting Microtubules, Tethers, and Transport Vesicles. Frontiers in neuroscience, 9, 448. https://doi.org/10.3389/fnins.2015.00448
TESK1*	Knock down	Chia, J., Goh, G., Racine, V., Ng, S., Kumar, P., & Bard, F. (2012). RNAi screening reveals a large signaling network controlling the Golgi apparatus in human cells. Molecular systems biology, 8, 629. https://doi.org/10.1038/msb.2012.59
TLR4*	Knock down	Millarte, V., Boncompain, G., Tillmann, K., Perez, F., Sztul, E., & Farhan, H. (2015). Phospholipase C y1 regulates early secretory trafficking and cell migration via interaction with p115. Molecular biology of the cell, 26(12), 2263?2278. https://doi.org/10.1091/mbc.E15-03-0178
TMED7*	Knock down	Millarte, V., Boncompain, G., Tillmann, K., Perez, F., Sztul, E., & Farhan, H. (2015). Phospholipase C y1 regulates early secretory trafficking and cell migration via interaction with p115. Molecular biology of the cell, 26(12), 2263?2278. https://doi.org/10.1091/mbc.E15-03-0178
TNIK*	Knock down	Chia, J., Goh, G., Racine, V., Ng, S., Kumar, P., & Bard, F. (2012). RNAi screening reveals a large signaling network controlling the Golgi apparatus in human cells. Molecular systems biology, 8, 629. https://doi.org/10.1038/msb.2012.59
TNS3*	Knock down	Chia, J., Goh, G., Racine, V., Ng, S., Kumar, P., & Bard, F. (2012). RNAi screening reveals a large signaling network controlling the Golgi apparatus in human cells. Molecular systems biology, 8, 629. https://doi.org/10.1038/msb.2012.59
TpD52L2	Knockdown	Larocque, G., La-Borde, P. J., Clarke, N. I., Carter, N. J., & Royle, S. J. (2020). Tumor protein D54 defines a new class of intracellular transport vesicles. The Journal of cell biology, 219(1), e201812044. https://doi.org/10.1083/jcb.201812044
TRIB1*	Knock down	Chia, J., Goh, G., Racine, V., Ng, S., Kumar, P., & Bard, F. (2012). RNAi screening reveals a large signaling network controlling the Golgi apparatus in human cells. Molecular systems biology, 8, 629. https://doi.org/10.1038/msb.2012.59
TRRAP	knock down	Millarte, V., Boncompain, G., Tillmann, K., Perez, F., Sztul, E., & Farhan, H. (2015). Phospholipase C y1 regulates early secretory trafficking and cell migration via interaction with p115. Molecular biology of the cell, 26(12), 2263?2278. https://doi.org/10.1091/mbc.E15-03-0178
TWF2*	Knock down	Chia, J., Goh, G., Racine, V., Ng, S., Kumar, P., & Bard, F. (2012). RNAi screening reveals a large signaling network controlling the Golgi apparatus in human cells. Molecular systems biology, 8, 629. https://doi.org/10.1038/msb.2012.59
UNC119*	Knock down	Millarte, V., Boncompain, G., Tillmann, K., Perez, F., Sztul, E., & Farhan, H. (2015). Phospholipase C y1 regulates early secretory trafficking and cell migration via interaction with p115. Molecular biology of the cell, 26(12), 2263?2278. https://doi.org/10.1091/mbc.E15-03-0178
VAPB*	Kncok down	Haase, G., & Rabouille, C. (2015). Golgi Fragmentation in ALS Motor Neurons. New Mechanisms Targeting Microtubules, Tethers, and Transport Vesicles. Frontiers in neuroscience, 9, 448. https://doi.org/10.3389/fnins.2015.00448
VRK3*	Knock down	Chia, J., Goh, G., Racine, V., Ng, S., Kumar, P., & Bard, F. (2012). RNAi screening reveals a large signaling network controlling the Golgi apparatus in human cells. Molecular systems biology, 8, 629. https://doi.org/10.1038/msb.2012.59
YWHAH*	Knock down	Chia, J., Goh, G., Racine, V., Ng, S., Kumar, P., & Bard, F. (2012). RNAi screening reveals a large signaling network controlling the Golgi apparatus in human cells. Molecular systems biology, 8, 629. https://doi.org/10.1038/msb.2012.59
ZAP70*	Knock down	Millarte, V., Boncompain, G., Tillmann, K., Perez, F., Sztul, E., & Farhan, H. (2015). Phospholipase C y1 regulates early secretory trafficking and cell migration via interaction with p115. Molecular biology of the cell, 26(12), 2263?2278. https://doi.org/10.1091/mbc.E15-03-0178
GOLPH3	overexpression	Ognibene, Marzia & Podestà, Marina & Garaventa, Alberto & Pezzolo, Annalisa. (2019). Role of GOLPH3 and TPX2 in Neuroblastoma DNA Damage Response and Cell Resistance to Chemotherapy. International Journal of Molecular Sciences. 20. 4764. 10.3390/ijms20194764.
Rab2	overexpression	Rendón, Wilson & Martínez-Alonso, Emma & Tomás, Mónica & Martínez-Martínez, Narcisa & Martínez-Menárguez, José. (2012). Golgi fragmentation is Rab and SNARE dependent in cellular models of Parkinson?s disease. Histochemistry and Cell Biology. 139. 671-684.
syntaxin 5	overexpression	Rendón, Wilson & Martínez-Alonso, Emma & Tomás, Mónica & Martínez-Martínez, Narcisa & Martínez-Menárguez, José. (2012). Golgi fragmentation is Rab and SNARE dependent in cellular models of Parkinson?s disease. Histochemistry and Cell Biology. 139. 671-684.
ERK1c	Overexpression	Shaul, Yoav & Seger, Rony. (2006). ERK1c regulates Golgi fragmentation during mitosis. The Journal of cell biology. 172. 885-97. 10.1083/jcb.200509063.
GCC1	overexpression	Gosavi, Prajakta & Houghton, Fiona & McMillan, Paul & Hanssen, Eric & Gleeson, Paul. (2017). The Golgi ribbon in mammalian cells negatively regulates autophagy by modulating mTOR activity. Journal of cell science. 131. 10.1242/jcs.211987.
TrkB	overexpression	Schecterson, Leslayann & Hudson, Mark & Ko, Huaibin & Philippidou, Polyxeni & Akmentin, Wendy & Wiley, Jesse & Smith, Elise & Chao, Moses & Halegoua, Simon & Bothwell, Mark. (2010). Trk activation in the secretory pathway promotes Golgi fragmentation. Molecular and cellular neurosciences. 43. 403-13. 10.1016/j.mcn.2010.01.007.
TPX2	overexpression	Ognibene, Marzia & Podestà, Marina & Garaventa, Alberto & Pezzolo, Annalisa. (2019). Role of GOLPH3 and TPX2 in Neuroblastoma DNA Damage Response and Cell Resistance to Chemotherapy. International Journal of Molecular Sciences. 20. 4764. 10.3390/ijms20194764.
TDP-43	overexpressing mutant	Haase, Georg & Rabouille, Catherine. (2015). Golgi Fragmentation in ALS Motor Neurons. New Mechanisms Targeting Microtubules, Tethers, and Transport Vesicles. Frontiers in Neuroscience. 9. 10.3389/fnins.2015.00448.
SNCA	overexpression	Furlong, Rachel & O'Keeffe, Gerard & O?Neill, Cora & Sullivan, Aideen. (2020). Alterations in a-synuclein and PINK1 expression reduce neurite length and induce mitochondrial fission and Golgi fragmentation in midbrain neurons. Neuroscience Letters. 720. 134777. 10.1016/j.neulet.2020.134777.
OPTN	Mutated	Fifita, Jennifer & Williams, Kelly & Sundaramoorthy, Vinod & Mccann, Emily & Nicholson, Garth & Atkin, Julie & Blair, Ian. (2016). A novel amyotrophic lateral sclerosis mutation in OPTN induces ER stress and Golgi fragmentation in vitro. Amyotrophic lateral sclerosis & frontotemporal degeneration. 18. 1-8. 10.1080/21678421.2016.1218517.
SOD1*	Mutated	Haase, G., & Rabouille, C. (2015). Golgi Fragmentation in ALS Motor Neurons. New Mechanisms Targeting Microtubules, Tethers, and Transport Vesicles. Frontiers in neuroscience, 9, 448. https://doi.org/10.3389/fnins.2015.00448
UBQLN2	Mutated	Halloran, Mark & Ragagnin, Audrey & Vidal, Marta & Parakh, Sonam & Yang, Shu & Heng, Benjamin & Grima, Natalie & Shahheydari, Hamideh & Soo, Kai-Ying & Blair, Ian & Guillemin, Gilles & Sundaramoorthy, Vinod & Atkin, Julie. (2019). Amyotrophic lateral sclerosis-linked UBQLN2 mutants inhibit endoplasmic reticulum to Golgi transport, leading to Golgi fragmentation and ER stress. Cellular and Molecul…
SOD1	Mutated	Haase, G., & Rabouille, C. (2015). Golgi Fragmentation in ALS Motor Neurons. New Mechanisms Targeting Microtubules, Tethers, and Transport Vesicles. Frontiers in neuroscience, 9, 448. https://doi.org/10.3389/fnins.2015.00448
APC*	explaination in coluomn D	Kim, S. B., Zhang, L., Yoon, J., Lee, J., Min, J., Li, W., Grishin, N. V., Moon, Y. A., Wright, W. E., & Shay, J. W. (2018). Truncated Adenomatous Polyposis Coli Mutation Induces Asef-Activated Golgi Fragmentation. Molecular and cellular biology, 38(17), e00135-18. https://doi.org/10.1128/MCB.00135-18
Asef	explaination in coluomn D	Kim, S. B., Zhang, L., Yoon, J., Lee, J., Min, J., Li, W., Grishin, N. V., Moon, Y. A., Wright, W. E., & Shay, J. W. (2018). Truncated Adenomatous Polyposis Coli Mutation Induces Asef-Activated Golgi Fragmentation. Molecular and cellular biology, 38(17), e00135-18. https://doi.org/10.1128/MCB.00135-18	truncated APC induces Golgi fragmentation through activation of the Asef-RhoA-ROCK-MLC2 pathway.
MLC	explaination in coluomn D	Kim, S. B., Zhang, L., Yoon, J., Lee, J., Min, J., Li, W., Grishin, N. V., Moon, Y. A., Wright, W. E., & Shay, J. W. (2018). Truncated Adenomatous Polyposis Coli Mutation Induces Asef-Activated Golgi Fragmentation. Molecular and cellular biology, 38(17), e00135-18. https://doi.org/10.1128/MCB.00135-18	truncated APC induces Golgi fragmentation through activation of the Asef-RhoA-ROCK-MLC2 pathway.
RoA	explaination in coluomn D	Kim, S. B., Zhang, L., Yoon, J., Lee, J., Min, J., Li, W., Grishin, N. V., Moon, Y. A., Wright, W. E., & Shay, J. W. (2018). Truncated Adenomatous Polyposis Coli Mutation Induces Asef-Activated Golgi Fragmentation. Molecular and cellular biology, 38(17), e00135-18. https://doi.org/10.1128/MCB.00135-18	truncated APC induces Golgi fragmentation through activation of the Asef-RhoA-ROCK-MLC2 pathway.
ROCK	explaination in coluomn D	Kim, S. B., Zhang, L., Yoon, J., Lee, J., Min, J., Li, W., Grishin, N. V., Moon, Y. A., Wright, W. E., & Shay, J. W. (2018). Truncated Adenomatous Polyposis Coli Mutation Induces Asef-Activated Golgi Fragmentation. Molecular and cellular biology, 38(17), e00135-18. https://doi.org/10.1128/MCB.00135-18	truncated APC induces Golgi fragmentation through activation of the Asef-RhoA-ROCK-MLC2 pathway.
ACERs	explaination in coluomn D	Sakamoto, W., Coant, N., Canals, D., Obeid, L. M., & Hannun, Y. A. (2018). Functions of neutral ceramidase in the Golgi apparatus. Journal of lipid research, 59(11), 2116?2125. https://doi.org/10.1194/jlr.M088187	Alkaline ceramidases (ACERs) 1, 2, and 3 are primarily located in the endoplasmic reticulum (ER) and Golgi complexes
C6ceramide	explaination in coluomn D	Sakamoto, W., Coant, N., Canals, D., Obeid, L. M., & Hannun, Y. A. (2018). Functions of neutral ceramidase in the Golgi apparatus. Journal of lipid research, 59(11), 2116?2125. https://doi.org/10.1194/jlr.M088187	Treatment with C6-ceramide caused significant Golgi fragmentation
Cdk5	explaination in coluomn D	Miao, Fang-Fang & Kong, Cui-Cui & Wu, Yan & Fan, Long & Wang, Tian-Long. (2017). Golgi fragmentation induced by overactivated cyclin-dependent kinase 5 is associated with isoflurane-induced neurotoxicity. NeuroReport. 29. 1. 10.1097/WNR.0000000000000931	aberrant Cdk5 activation
ELK1	explaination in coluomn D	Baumann, J., Ignashkova, T. I., Chirasani, S. R., Ramírez-Peinado, S., Alborzinia, H., Gendarme, M., Kuhnigk, K., Kramer, V., Lindemann, R. K., & Reiling, J. H. (2018). Golgi stress-induced transcriptional changes mediated by MAPK signaling and three ETS transcription factors regulate MCL1 splicing. Molecular biology of the cell, 29(1), 42?52. https://doi.org/10.1091/mbc.E17-06-0418	we performed a transcriptomic analysis of cells exposed to three different pharmacological compounds known to elicit Golgi fragmentation: brefeldin A, golgicide A, and monensin. Subsequent gene-set enrichment analysis revealed a significant contribution of the ETS family transcription factors ELK1, GABPA/B, and ETS1 to the control of gene expression following compound treatment.
ETS1	explaination in coluomn D	Baumann, J., Ignashkova, T. I., Chirasani, S. R., Ramírez-Peinado, S., Alborzinia, H., Gendarme, M., Kuhnigk, K., Kramer, V., Lindemann, R. K., & Reiling, J. H. (2018). Golgi stress-induced transcriptional changes mediated by MAPK signaling and three ETS transcription factors regulate MCL1 splicing. Molecular biology of the cell, 29(1), 42?52. https://doi.org/10.1091/mbc.E17-06-0418	we performed a transcriptomic analysis of cells exposed to three different pharmacological compounds known to elicit Golgi fragmentation: brefeldin A, golgicide A, and monensin. Subsequent gene-set enrichment analysis revealed a significant contribution of the ETS family transcription factors ELK1, GABPA/B, and ETS1 to the control of gene expression following compound treatment.
HDAC6	explaination in coluomn D	Zhang, J., Tan, J., Hu, Z., Chen, C., & Zeng, L. (2019). HDAC6 Inhibition Protects against OGDR-Induced Golgi Fragmentation and Apoptosis. Oxidative medicine and cellular longevity, 2019, 6507537. https://doi.org/10.1155/2019/6507537	HDAC6 inhibition attenuated Golgi fragmentation
LRKK2	explaination in coluomn D	Liu, Z., Bryant, N., Kumaran, R., Beilina, A., Abeliovich, A., Cookson, M. R., & West, A. B. (2018). LRRK2 phosphorylates membrane-bound Rabs and is activated by GTP-bound Rab7L1 to promote recruitment to the trans-Golgi network. Human molecular genetics, 27(2), 385?395. https://doi.org/10.1093/hmg/ddx410	LRRK2 mutants enhanced the phosphorylation at Ser72.The modulation of Ser72 phosphorylation in Rab7L1 resulted in an alteration of the morphology and distribution of the trans-Golgi network.
MYO18A	explaination in coluomn D	Ognibene, M., Podestà, M., Garaventa, A., & Pezzolo, A. (2019). Role of GOLPH3 and TPX2 in Neuroblastoma DNA Damage Response and Cell Resistance to Chemotherapy. International journal of molecular sciences, 20(19), 4764. https://doi.org/10.3390/ijms20194764	in response to DNA damage, GOLPH3 is activated and its interaction with MYO18A is reinforced, leading to an increased tensile force on the Golgi and consequently to Golgi fragmentation
Rab7L1	explaination in coluomn D	Liu, Z., Bryant, N., Kumaran, R., Beilina, A., Abeliovich, A., Cookson, M. R., & West, A. B. (2018). LRRK2 phosphorylates membrane-bound Rabs and is activated by GTP-bound Rab7L1 to promote recruitment to the trans-Golgi network. Human molecular genetics, 27(2), 385?395. https://doi.org/10.1093/hmg/ddx410	The modulation of Ser72 phosphorylation in Rab7L1 resulted in an alteration of the morphology and distribution of the trans-Golgi network.
* Expressed genes in the CTC dataset
