## Supplementary Data S2 for "DIscBIO: a user-friendly pipeline for biomarker discovery in single-cell transcriptomics"

5 Supplementary Data S2
DIscBIO: a user-friendly pipeline for biomarker discovery in single-cell transcriptomics
Salim Ghannoum1, Waldir Leoncio Netto2, Damiano Fantini3, Benjamin Ragan-Kelley4, Amirabbas Parizadeh1, Emma Jonasson5, Anders St?lberg5, 6, 7, Hesso Farhan1 and Alvaro K?n-Luque2
1 Department of Molecular Medicine, Institute of Basic Medical Sciences, University of Oslo, Norway.
2 Oslo Centre for Biostatistics and Epidemiology, Faculty of Medicine, University of Oslo, Norway.
3 Department of Urology, Northwestern University, Chicago, USA.
4 Simula Research Laboratory, Lysaker, Norway.
Sahlgrenska Center of Cancer Research, Department of Laboratory Medicine, Institute of Biomedicine, Sahlgrenska Academy at University of Gothenburg, Gothenburg, Sweden.
6 Wallenberg Centre for Molecular and Translational Medicine, University of Gothenburg, Sweden.
7 Department of Clinical Genetics and Genomics, Sahlgrenska University Hospital, Gothenburg, Sweden.
FDR<0.05 & fold change >1				FDR<0.05 & fold change >1			FDR<0.05 & fold change >1
Up in CL3 Down in CL4	Up in CL4 Down in CL3			Up Markers in CL3	Down Markers in CL3		Up Markers in CL4
RPS27A	PPBP			DZIP3	PTCRA		NRGN
TUBA1B	NRGN			MRPS24	ACRBP		PF4
RPL4	PF4			IFI27	RGS18		PPBP
RPL34	ACRBP			CD59	GRAP2
RPS12	TUBB1			IFI6	SLC2A3
	GNG11			NME1-NME2	BIN2
	GRAP2			CRABP2	CMIP
	RGS18			MIF	ICAM2
	BIN2			LGALS3BP	RASGRP2
	SPARC			SLC39A14	PTGIR
	SLC2A3			KRT19	TGFB1
	PTCRA			SCGB2A2	ITGA2B
	TGFB1			LY6E	NEXN
	NFE2			S100A1	LYL1
	TMEM40			KRT7	PF4
	CXCL3			POLR3H	GP9
	GP9			NGRN	GNAZ
	SRGN			SCGB1D2	TPST2
	ICAM2			WDR34	NRGN
	PTGIR			S100A16	NFE2
	CXCL2			EFNA1	GP1BA
	PLEK			CD24	TUBB1
	TAL1			CLDN7	SELP
	PRKAR2B			KRT8	TAL1
	P2RX1			TPX2	CLEC1B
	PRKCB			UBR7	FRMD3
	F13A1			CDC25B	AQP10
	TSPAN33			PIGC	P2RX1
	GNAZ			CSNK1G3	GNG11
	MMD			GSS	MEIS1
	RASGRP2			PRSS23	F2RL3
	PTGS1			HSPA8	TMEM40
	LYL1			AZGP1	MMD
	ESAM			AQP3	RUFY1
	SERPINE1			EPCAM	CLDN5
	CLEC1B			TP53I11	TSPAN33
	WIPF1			KRT18	CNST
	PEAR1			SKA2	CXCL3
	GP1BA			MUCL1	KCNK6
	CLDN5			FAHD1	ENKUR
	SELP			IFITM1	PLEK
	MYLK			SPINT1	PTGS1
	RAB32			TMED3	DNM3
	STON2			DEGS1	MAX
	TREML1			CNN3	PEAR1
	F2RL3			NQO1	MYL4
	TRIM58			PERP	XPNPEP1
	DNM3			ACO2	TUBA4A
	DAPP1			MDK	TNFSF4
	MOB3C			ANXA2	GFI1B
	ARHGAP18			ARFGAP2	TMEM91
	ABLIM3			AXL	SMOX
	SMOX			S100A7	PRKCB
	MSN			DSP	FERMT3
	PDE5A			SDC1	PRKAR2B
	SH3BGRL2			PRSS8	LCP2
	F2R			ELF3	LYZ
	SYTL4			CCNB1	SPOCD1
	PARVB			EMP2	DGKD
	MEIS1			CYB561	ARHGAP6
	CD36			S100A14	WIPF1
	AQP10			TACSTD2	FYN
	FRMD3			PRC1	FLI1
	RAB37			ILF2	PDE5A
	GFI1B			CYC1	CD226
	CD69			RARRES1	CMTM5
	MFAP3L			EI24	MOB3C
	ARHGAP6			CCT3	SRGN
	ZEB2			PWP1	LIMS1
	TMEM91			OAT	TSPAN18
	TBXAS1			ITGB4	STON2
	BTN3A2			ERBB2	CBFA2T3
	IQGAP2			RPL7	ZEB2
	ENKUR			IGFBP4	ABLIM3
	NLK			DHCR24	TBXAS1
	NLRC5			DEGS2	GPX1
	SCN1B			ECT2	MYCT1
	HEMGN			ASS1	ALOX12
	IGF2BP2			VDAC1	PPBP
	TNFSF4			ESRP1	ESAM
	PITPNM2			MAL2	NCK2
	LRP12			TM4SF1	F13A1
	ARID3B			HSPA5	SPARC
	CMTM5			POLR2K	EGF
	FLI1			PRDX1	RAB32
	DENND2C			ATG5	LGALSL
	PYGL			TCOF1	LGALS12
	ALOX12			RAE1	DENND2C
	SPOCD1			EHF	PTPN18
	PTAFR			IDH2	SCN1B
	RHOBTB1			XBP1	PITPNM2
	MAP1A			S100A11	HEMGN
	HBA2			SLPI	PTAFR
	CALD1			DDOST	MOB1B
	GADD45A			IGFBP3	ACCS
	FYN			CCT5	RAP1B
	CELF2			ATAD2	CCL3
	CD226			EFHD1	MAST4
	EHD3			LDHA	FCN1
	LCP2			COPG1	MYLK
	ANKRD9			PSMB5	IGF2BP2
	UNC13D			TK1	ADD3
	ELOVL7			P4HB	TNIK
	ANK1			SPDEF	GSTO1
	ACCS			AMOTL2	RASA3
	CCDC88C			TMED10	PSTPIP2
	TBPL1			SYNGR2	ARID3B
	TNIK			HSPA9	TYROBP
	TSPAN32			SNX22	GTPBP2
	GMPR			CCND1	MMRN1
	FAM214B			RRM2	KLHL6
	MYOM1			EMP1	TBXA2R
	LGALS12			FDPS	CD69
	TNNC2			BSG	FCER1G
	SPHK1			KRTCAP2	TSPAN32
	DOK2			SLC39A6	AMD1
	TBXA2R			RRP1B	ABCC3
	HBA1			PRKDC	CTDSPL
	DSE			PTPRK	KIAA0513
	MYCT1			MGST1	PADI4
	CD84			TSTA3	ATP2A3
	INPP5A			TFF3	CXCL2
	MBP			HBE1	FRMD4B
	DOK1			RND3	RGS10
	EGF			RAB25	KCNE3
	TMCC2			PHB	CDKN2D
	TECPR2			PRDX4	ORAI2
	MEF2C			S100A10	ANK1
	TXNL4B			CDK4	LINC00173
	SH2B3			FBXO32	MYOM1
	SKAP2			LRPPRC	EFNB1
	IRS2			ACTL6A	LOC112267931
	PCSK6			ECH1	TREML1
	MMRN1			EIF3I	SAV1
	KLHL6			SH3BP4	F2R
	PLXDC2			AGR2	SH3BGRL2
	CA2			ANGPTL4	SYTL4
	SNCA			ERBB3	NLK
	U2AF1			HMGCS2	DSE
	SLC6A6			TFF1	RSU1
	GMFG			PLK2	FAM110A
	LYN			VAT1	RAB27B
	IFI27L2			CAV1	GMFG
	PDZK1IP1			DUSP4	RHOBTB1
	TNFRSF14			ENOSF1	KLF9
	TST			SCD	MFAP3L
	LCN2			MCM3	ZNF175
	CBFA2T3			OAS1	CD84
	MAPRE2			PCNA	ZBTB16
	TMEM158			SCCPDH	ING5
	ZBTB16			ADAM15	NLRC5
	KCNE3			ITPR3	RAB37
	NT5M			FKBP4	ARHGAP18
	CDC14B			PSMD14	MYL9
	GATA2			ARF5	VWF
	ABCC4			UQCRC1	STX11
	TTC7B			SLC38A1	NAP1L1
	EFNB1			COL6A1	LYN
	IGF2BP3			CYP27A1	DAPP1
	ZNF175			KIAA1324	HBG1
	TTC39B			HSP90AB1	BEND2
	PADI4			PPIC	PF4V1
	FCER1G			PKP1	PDGFA
	STX11			RAB11FIP1	TMCC2
	SLC6A4			UBE2C	ARHGAP21
	ARL15			FN1	LRP12
	VWF			TMEM87A	PLXDC2
	SLC18A2			SIVA1	SLC9A9
	MAML3			BAIAP2	CD68
	JAM3			TSPAN3	ELOVL7
	TMEM164			RNPEP	XIRP2
	STARD8			SQLE	EPB41
	GRK5			PPME1	TMEM140
	CXCR4			ITGA3	GAS2L1
	TMEM64			TOP2A	KIF2A
	HEXIM2			NDUFC2	CD52
	TMEM60			TYMS	JAM3
	CCDC71L			CYB5A	ODC1
	FGD3			RHOV	MBNL1
	LAPTM5			ANKHD1-EIF4EBP3	DOK2
	LINC00173			PIP	COL24A1
	XIRP2			TNFRSF12A	FHOD1
	BEND2			ATIC	MEF2C
	N4BP2L1			DHCR7	TECPR2
	ADAT2			JMJD4	ABCC4
	SH3TC2			LGALS3	TXNL4B
	FHL1			AHCY	YWHAH
	UBASH3B			CCT7	TSC22D4
	ABCA7			SNRPB	VCL
	MFSD2B			SEC61A1	PIP4K2A
	CPNE5			SELENBP1	DGKG
	ITGA2			APOD	SH3TC2
	CGRRF1			KIAA1522	ST3GAL6
	ZBTB34			KDELR2	PELI2
	JAK3			MDH1	TBPL1
	MAN1A1			CA12	CCDC71L
	TNFAIP8L1			CTNNA1	ARPC1B
	ADD3			PXDN	LAT
	ITGA2B			GDF15	MAP1A
	FERMT3			DSTN	RGS6
	KLF9			TJP3	PCP2
	TPST2			ID3	PKHD1L1
	NEXN			GET4	PLA2G12A
	FHOD1			TSTD1	MEPCE
	CMIP			PSMB7	GPR183
	PSTPIP2			MPZL1	CD36
	CD68			TFRC	JAK3
	TIMP1			TINAGL1	TTC7B
	LOC112267931			MCM4	LDLRAP1
	DAB2			PIGT	GMPR
	MOB1B			CD46	EHD3
	ANKRD28			EIF4A3	GNAQ
	TSPAN18			SRD5A3	SNN
	KIAA0513			TMEM109	SLC18A2
	KCNK6			SLC5A6	SEC14L1
	MAP4K2			TOB1	RDH11
	LGALSL			CDCP1	CXCL5
	MAP3K5			MUC1	DOK1
	MEPCE			CTNND1	NT5M
	SLA2			CCT6A	STARD8
	TACC3			CTSF	SLA2
	RASA3			PABPN1	LRRC8B
	CDKN2D			COPB2	MSN
	ABCC3			PDZD11	STAB1
	PDGFA			GGCT	MXD1
	EPB41			HSPD1	S100A8
	CASP4			ERGIC3	CELF2
	AFAP1			TGM2	LRMP
	TSC22D4			ALG3	THOC2
	NCK2			IPO9	MEG3
	TUBA4A			TUBG1	MBP
	GTPBP2			VIM	KAT6A
	SLC35D2			ERRFI1	HERC1
	SMPD1			BIRC5	IGF2BP3
	MBTD1			UNG	PHTF2
	FRMD4B			LMO7	BICD2
	LRRC8B			CKAP4	ITGAX
	SLC40A1			RBBP7	SFI1
	RUFY1			SCRN1	PTPN12
	MYL9			MX1	TCF4
	E2F3			TFAP2C	PCYT1B
	CTDSPL			MGST3	PPP3R1
	MAST4			DSG2	ADAT2
	AP1S2			ENAH	CCDC88C
	SAV1			ARHGAP29	SKAP2
	DYNLL2			FEN1	FAM214B
	PRKAR1B			TPD52	RIOK3
	RAB27B			AAMP	PARD3
	SFI1			COMMD4	MAP3K5
	GPX1			PPA1	IRS2
	RAP1B			PAFAH1B3	SH2B3
	RILPL2			KIAA1217	SLFN14
	ELK3			NME1	CCDC85B
	CNST			RPL3	STK4
	ORAI2			SCARB2	HIPK2
	LIMS1			MRPL13	BTN3A2
	TRIM24			ID1	INPP5A
	XPNPEP1			PHLDA2	CCND3
	ARHGAP21			MAGEF1	HHEX
	GAS2L1			DCXR	CA2
	PHTF2			MAT2A	TMEM158
	TMEM104			RACGAP1	FGD3
	MAX			NPNT	SLC6A6
	SNN			BSCL2	ROCK2
	PTPN12			NT5E	SUCNR1
	ARRB1			RPL17	TIMP1
	DGKD			S100A7A	KCNA3
	COTL1			KDM5B	GADD45A
	RGS10			FLNB	ANKRD9
	AIG1			PSMD8	PDK1
	PDE4D			PLAU	PRKCQ
	BET1			SERPINA3	TM6SF1
	CCM2			DYNC1H1	N4BP2L1
	MXD1			EIF4G1	CDC14B
	BICD2			OAS3	LPAR5
	JUND			SUN1	MBTD1
	CCDC85B			CORO1B	IL1B
	WRNIP1			MLF2	PARVB
	RSU1			ARFIP2	HEXIM2
	SSX2IP			VPS13B	MAML3
	PHKB			TSPAN1	E2F3
	SVIP			PTPMT1	ZMYND8
	LDLRAP1			CX3CL1	P2RY12
	NBEAL2			S100A2	MFSD2B
	GCLM			NUP133	SERPINE1
	TMEM140			RUSC1	GRK5
	PLA2G12A			NCSTN	TRIM58
	AMD1			C1QBP	HDAC5
	PTPN18			SPTAN1	TNNC2
	PIP4K2A			RPN1	ERICH1
	ODC1			PDIA6	GATA2
	PPP3R1			CREB3L4	SSX2IP
	CCNY			EIF3H	EGFL7
	PDK1			SYCP2	CCL4
	ZBTB7A			FBP1	DYNLL2
	GSTO1			FANCI	ZCCHC17
	STK4			NPDC1	HBA1
	LTBP1			SIGMAR1	LAPTM5
	STK40			TRIB3	PYGL
	ATP2A3			COX6C	CCM2
	HIPK2			WFS1	IFRD1
	RYBP			ANKRD30A	STOM
	GNAQ			SPINT2	SH3BGRL3
	NAP1L1			ARL6IP4	ZBTB34
	EGFL7			CSE1L	CCS
	CHD9			TMEM9	MAFG
	RAB31			SLC25A5	PCSK6
	ERICH1			SCNN1A	DENND4C
	FAM110A			S100P	HBA2
	VCL			MRPS12	MAPRE2
	DENND4C			CIB1	MNDA
	ROCK2			PPA2	NBEAL2
	INSIG1			COX5A	COTL1
	MTHFR			TMEM147	GNLY
	THBS1			MRPS11	INSIG1
	SEC14L1			PIP4K2C	ZNF778
	ABTB1			GORASP2	HERC2P2
	MAFG			RAN	SLA
	KAT6A			QSOX1	LTBP1
	RBBP6			NANS	CALD1
	DENND4A			S100A6	DPY19L1
	ARAP1			DDX58	CTSA
	RBM38			NDUFS2	RNF11
	FAH			PKP3	DOK3
	RDH11			GALNT6	ARL15
	YWHAH			IARS2	SEC14L5
	TSPAN9			MRPL14	JARID2
	CPEB4			PRDX3	TPM2
	MYO9B			BMP7	ADRA2A
	KIF2A			RRM1	AIG1
	HDAC5			PA2G4	TTC39B
	SEMA4D			AURKA	EPB41L3
	ZCCHC17			LAMP2	TBC1D20
	TAOK3			DBI	ABLIM1
	ETV6			LITAF	PDGFB
	RGS3			GMNN	IPCEF1
	RAP2B			S100A13	BANK1
	RNF11			CCNE2	PPP1R35
	JARID2			CCNB2	VIL1
	HERC1			HAX1	ZNF438
	RIOK3			EIF6	MADD
	PPM1A			NPM1	CPB1
	PDLIM7			MLPH	TRIM24
	THOC2			EZR	C1QA
	MBNL1			PLK1	JUND
	SWI5			DST	SUSD3
	MGAT4B			TSIX	GJA4
	ZMYND8			HADHB	CNPY3
	UBE2O			SLC12A2	SLC6A4
	CCND3			ATP6V1C2	TAOK3
	TRIM13			HSPH1	MFSD1
	SH3BGRL3			CCT4	SNAP23
	ELF1			SOD1	PDZK1IP1
	VASP			TMED7	IFI27L2
	CRBN			PSMB4	PLEKHO2
	DAAM1			PDCD6	HCST
	SYMPK			GMPS	TST
	CLCN3			MGP	RAP2B
	TPP2			CDH1	IL10RA
	TBC1D20			EPHA2	PRKAR1B
	AKIRIN2			HSPA2	AP1S2
	ZFAND2B			DYNLT1	ELF1
	MALAT1			MYO6	GCLM
	TLK1			ECHS1	CRBN
	LYPLAL1			PPP2R1A	POU2F2
	SNAP23			ADAR	PDE4D
	USP12			ZWINT	CD37
	STOM			FOXA1	HEXIM1
	XPO7			SSR2	CPNE5
	UBE2H			SEC16A	UNC13D
	ATP9A			PARP1	RBM38
	PARD3			CCT2	S100B
	ARPC1B			LLGL2	ANO6
	HOOK3			SERPINH1	PPM1A
	USF2			MRPS35	SNCA
	FURIN			TMEM132A	ARRB1
	ANO6			TRPS1	TLK1
	LEPROT			TMEM54	ZFAND2B
	PSIP1			KIF22	R3HDM4
	LYST			KRT80	SMPD1
	FXYD5			PFN2	TRIM13
	CORO1C			CANX	MITF
	RNF24			OCIAD2	MINK1
	CCS			OVOL1	HBQ1
	FBRS			DARS2	SLC11A1
	LRBA			GADD45GIP1	RBBP6
	IFRD1			EPB41L5	BRD3
	FOSB			SEC13	ITGB5
	ISCA1			PIGO	ZFP36
	MADD			MRPS21	CD40LG
	MAPK14			SLC1A5	CPEB4
	ZNF451			RASEF	PLEKHA8P1
	EIF4G3			PYCR1	RYBP
	YOD1			MRPL3	MYO9B
	SIAH2			HSPE1	LYPLAL1
	MFSD1			PIGX	ARHGEF3
	BRD3			RUVBL1	BNIP2
	HEXIM1			UBE2T	PHKB
	ABLIM1			POLD2	BET1
	CNPY3			HILPDA	ATP9A
	ASAH1			GATA3	OAZ1
	ASAP1			SH3YL1	CFLAR
	PIK3CB			TMCO1	ACTR3B
	SERPINB1			HSPB1	RILPL2
	RIT1			FAM174B	ITGB2
	CTSA			MRPL9	ITGA2
	ARID1A			LRPAP1	LEPROT
	ZFP36			NUPR1	SLC40A1
	ITGB5			SAE1	SVIP
	MINK1			RPS5	CORO1C
	STK24			GFM1	HBG2
	ATP2C1			RBM4	LMO2
	INF2			FAM102A	ARRDC3
	FOXO3			NDUFS3	MAP4K5
	MAP4K5			MRPS26	SPP1
	NPTN			STARD10	SEMA4D
	JMJD1C			LAMB2	OSBP2
	CSK			GRHL2	RAB31
	SECISBP2			REEP5	TRPC6
	PACSIN2			ALDH3B2	DAAM1
	MAN2A2			NDUFA12	ARID1A
	DENND3			KCNN4	TNFAIP8L1
	STXBP2			DSC2	AKIRIN2
	CMTM6			ARL1	USF2
	FOS			HM13	C1QB
	PPDPF			DDX1	ZC3H12C
	JUNB			MTCH2	CARD8
	R3HDM4			TCERG1	JAK2
	BNIP2			GLO1	PPM1L
	GNA13			CDC42EP4	STK40
	ZYX			CLEC3A	STXBP2
	PDLIM1			SLC25A4	FHL1
	ILK			IMPDH2	SLC35D2
	CTDSP1			UAP1	ASAP1
	ASB8			NDRG1	CD74
	MTSS1			PSME3	FPR1
	LGALS8			PROM2	SERPINB1
	SLC35E1			RND1	MGAT4B
	AKAP9			RNF26	CASP4
	PHF20L1			KIAA0040	SIAE
	STK38			G3BP1	TNS1
	TACC1			DCAF13	TSPAN9
	PIK3R1			WWTR1	MTHFR
	TPP1			JUN	MALAT1
	DIAPH1			TBX3	SPATA22
	SF3A1			TRAF4	CHD9
	USP47			PI4KB	GGTA1P
	PPP1R12A			SERINC5	FTL
	TIA1			SRP9	RTN2
	ASAP2			CNPY2	DENND4A
	RNF145			UMPS	IQGAP2
	SPPL3			MIEN1	PDLIM7
	CTR9			PLXNA1	PPP1R14A
	WBP2			TCEA3	CCNY
	CFLAR			DVL3	EMILIN1
	WIPF2			PEBP1	ZNF792
	MOB1A			NUDCD3	AFAP1
	DNAJB6			PCYOX1	OXTR
	NMT1			MORF4L2	CXCL1
	TYMP			FAM166A	DIAPH1
	KCTD20			NR4A1	ARAP1
	GOLGA2			CPNE3	TPP2
	ZNF24			SAC3D1	ZYX
	ABI1			UBQLN1	TMEM104
	SRC			LYPD3	UBASH3B
	OAZ1			EPAS1	TMEM164
	GTF2B			RAB34	FGR
	SSBP2			RUVBL2	SPHK1
	CENPT			ILVBL	UBE2H
	MYL12A			ZNF544	ATP2C1
	STRN4			BLCAP	ELMO1
	MICU1			REEP6	FCGR3A
	MLXIP			TMX2	PCDH9
	PDCD10			PRDX2	MAP4K2
	ITFG1			UQCRFS1	CARD16
	BCR			SRSF7	FURIN
	RABGAP1L			TMED9	CMTM6
	CTNNB1			CAND1	CD300E
	FTL			SYBU	TBX6
	ARHGDIB			CALML5	LRBA
	MYH9			EGFR	MAPK14
	ACTN1			STIP1	MAN2A2
	TRAPPC1			FAT1	MDM1
	CD47			HINT1	IRAK2
	CTTN			PARP9	CEP44
	SAT1			TEAD1	BMP2K
	ETFA			ANKHD1	CXCR4
	CDC42SE2			NTN4	LYST
	ARHGEF12			GALE	HCLS1
	FKBP8			ALDH9A1	RAB11FIP3
	VPS37B			SEMA3C	WDR44
	TNRC6A			NUSAP1	UBE2O
	NKTR			ACAD9	WRNIP1
	MIDN			WDR61	PDE3A
	EGR1			CS	TTLL7
	MGLL			BMP4	SLX4
	CAP1			KLF5	RNF24
	STX4			ERGIC1	SSH2
	AMFR			AKR1A1	NPTN
	BCL2L1			AIF1L	LCN2
	WDR26			DCTN3	TMEM64
	RPL39			SEC31A	SAMHD1
	PNISR			PSMC3	ARMC3
	CASP3			HSP90AA1	TACC3
	YPEL5			TTC3	RGS3
	SMARCA2			FAM111B	INF2
	UBN1			ZNF697	EGLN3
	PBX1			EIF3M	AATK
	FNBP1L			BZW1	WBP2
	CMPK1			LRRC26	CASP3
	TJP2			ATP1B3	PPP1R12A
	MKRN1			TUFT1	G0S2
	RBM5			GPI	HOOK3
	USP33			ASF1B	SWI5
	UBAC2			MELK	BMP6
	IFNGR1			CSRP1	ZNF451
	TOP1			MAPK13	ANKRD28
	CAMTA1			TPD52L2	VASP
	WDR1			CD276	PIK3CB
	LUC7L3			DUT	INPP5B
	PPP1R15A			AGR3	ZBTB7A
	PGRMC1			CXADR	PHF20L1
	TBC1D15			BTF3	HGD
	ITM2B			RAPH1	PTGDR
	MYL6			SLC39A11	CLCN3
	DDX17			SYPL1	SYMPK
	SLC44A1			CDK1	USP12
	EIF1B			ACSL3	DUSP2
	ANKRD12			SRPRB	PAG1
	CRKL			UQCRQ	MYL12A
	NCOR1			MT2A	JUNB
	LAMTOR1			CNBP	APOBEC3C
	TSC22D3			SHROOM1	CTSS
	CLINT1			LMAN2	ILK
	CSRNP1			TSEN15	AMIGO2
	KLF3			MYO1B	VKORC1L1
	NFKBIA			TOMM5	ITGAM
	B2M			BST2	STK24
	TPM4			ARRDC1	ACTN1
	ANKRD11			CD164	KCTD20
	TMEM63A			CST6	YOD1
	NDST1			DCTPP1	TPP1
	G3BP2			UQCRC2	MYH9
	CAPZA2			IPO5	ZCCHC2
	CAPNS1			XPO5	EHBP1L1
	HMGB1			NCBP2	EVI2B
	TPM1			RHPN1	STRN4
	OST4			ENC1	TACC1
	MAP2K3			SHMT2	TIA1
	MYCBP2			TMEM205	EPOR
	ANP32B			FGFR1	PROS1
	UXS1			RNF187	SERPINB9
	TSC22D1			GTPBP4	GTF2B
	EHD1			UBE2N	GNB5
	EIF4E			KLC1	IL17RA
	RTN4			TCP1	LGALS8
	RBX1			STX3	RAP1A
	CD99			LAD1	FOXO1
	DYRK1A			IDH1	BCR
	TALDO1			MAP7	SF3A1
	UPF3A			EIF4A1	ABTB1
	ECE1			STOML2	SPPL3
	CAPZB			TMED2	ASB8
	CAPN1			MYOF	SRC
	LOC112268148			MIA3	CGRRF1
	TMOD3			PRMT5	XPO7
	MAP3K8			GOT2	SLC30A1
	PNKD			RNASEH2A	FXYD5
	EIF2AK1			ISYNA1	RHOF
	VDAC3			ZG16B	CENPT
	CIR1			HEXB	HSDL1
	ARL6IP5			SGPL1	ISCA1
	TAF10			SLC9A3R2	ASAP2
	ADIPOR2			TSN	UBAC2
	TMEM50A			PLA2G2A	TNFAIP8
	IL6ST			NCLN	DUSP22
	MEF2D			ALCAM	ATP8A1
	LPP			MAP4K3	MAD2L1BP
	MPHOSPH8			MRPL55	RAB8B
	HK1			MFSD10	STK38
	ORMDL3			HMGCS1	RIT1
	PTP4A2			CDC123	MOB1A
	CD82			KIF23	PACSIN2
	ATF7IP			MRPL47	GOLGA2
	SREK1			TNFRSF21	TRIM56
	CCNG1			AGPAT2	WIPF2
	CDKN1A			EIF2S1	SECISBP2
	N4BP2L2			ALDH1A3	CSK
	RSRC2			OSR2	PDCD10
	CYB5R3			GANAB	SERAC1
	ANKRD10			CLNS1A	MYO15B
	FGFR1OP2			KCTD3	ASAH1
	RPS28			TMC5	KLF7
	UQCRH			UBE2V1	DDX52
	CLK1			THOP1	PCGF5
	SLTM			SDR16C5	ARHGEF12
	ARPC5			ARPC5L	LAMTOR1
	NFKBIZ			CACYBP	CDC42SE2
	YIF1B			EPS8	EIF1B
	RPA1			ST6GALNAC2	CTDSP1
	MARK3			PKMYT1	DNAJB6
	IER2			SNRNP200	UIMC1
	ARMC8			ORMDL2	CTTN
	BRD4			CNIH4	IFIT3
	LCOR			SLC25A3	TJP2
	NDUFS5			SLIRP	FBRS
	RAP1A			LRRC59	TYMP
	NAP1L4			LSG1	CSF3R
	RAB11A			SRSF1	GNA13
	AP2S1			TUBB4B	ETFA
	PRRC2C			ZNF410	CAP1
	CAB39			CBR3	SIAH2
	RAB13			COX8A	SSBP3
	PTPN1			PRRC1	ABCA7
	BNIP3L			DNAJA4	FGFR1OP2
	STAG2			P4HA2	MOB2
	PRMT2			GPRC5C	TMEM60
	KLF6			SDHB	CD83
	AFF1			ST14	STX7
	SLC44A2			CALU	MGLL
	EPS15L1			PMP22	HTATIP2
	DUSP1			TJP1	RAB30
	TAGLN2			BUB3	SYK
	RAB8A			DCAF11	TFPI
	ARF3			TNFRSF1A	USP47
	TMEM219			AEN	ITFG1
	RAC1			MTCH1	ABI1
	CHD4			PCBD1	CBL
	MORF4L1			IDI1	DDX17
	SERINC3			NUDT8	EIF4G3
	SRSF4			FAM49B	MLH3
	TPM3			NVL	EPS15L1
	TGOLN2			CHMP2B	B2M
	PCNP			DNPEP	ELK3
	PTPRA			HMGA1	TRAPPC2
	ARPC4			FASN	PGRMC1
	JAK1			GRHPR	UBXN2A
	RSF1			NRP1	METTL22
	TAB2			RRN3	TNFRSF14
	ZC3H11A			SLC2A10	TAB2
	CST3			PODXL	FKBP8
	ARL8B			SRP68	CD47
	TUBA1C			ANLN	QKI
	CERS2			SNAP47	YPEL5
	ITGB1			TIMM17A	BIRC3
	GNB1			SPATS2L	TBC1D15
	TCF25			GOLM1	SPECC1
	MAVS			PSMD5	TET2
	PTK2			SGSH	SSBP2
	GPX4			PAICS	THBS1
	RAB10			RECQL4	ITM2B
	STAT3			RHPN2	ITPKB
	PRDX6			DAP3	USP42
	MAP4K4			BAG3	LIPA
	EIF4G2			RCN2	AKAP9
	SLC38A2			AIMP2	KIFAP3
	FTH1			POLD4	RBM5
	PFN1			DDB1	DERA
	IER5			MXD3	LHFPL2
	YWHAZ			GNG12	MLXIP
	UBE2E3			ANO1	UXS1
	KIAA0232			TXNDC5	ZNF24
	GNAS			HEXA	UPF3A
	LMNA			NAA50	CTNNB1
	RBM25			SMPD4	TSC22D1
	HMGN1			PSMC2	LCP1
	WASF2			KIF3B	CTR9
	PRPF38B			GPS1	MCF2L
	VAPA			NOTCH2	MAN1A1
	KCTD10			TBC1D9	CCDC92
	SERPINB6			CAPRIN1	TALDO1
	HDGF			SLC39A9	RABGAP1L
	RBM17			EXOSC10	OST4
	BSDC1			METTL5	PPP1R15A
	DYNLL1			EPHX1	MFN2
	SERF2			TSPAN13	NFKBIA
	ING5			UGT2B11	SAT1
	PYGB			MCRS1	HTT
	LRRFIP1			PPP2R5D	METTL7A
	CIRBP			SRGAP1	ANKRD12
	PRDX5			ANXA5	MKNK1
	ZFAND5			LRRC14	SUSD1
	PRKAR1A			DDX39A	LCOR
	CD151			NIT2	EIF2AK1
	NFX1			ANKRD52	TAF10
	RBM39			QRSL1	PSIP1
	MAD2L1BP			CLPTM1	MYL6
	SLC39A3			CLSTN1	TPM4
	ADIPOR1			EDN1	KIAA0232
	ATF4			MCM2	TRAPPC1
	GNB2			PITX1	STX4
	USP22			CAPG	ARPC5
	PSAP			IL17RC	MICU1
	CMAS			PEX19	TNRC6A
	GLUL			PTTG1	MTSS1
	NENF			PACSIN3	USP33
	RHOB			CELSR1	CAMTA1
	HNRNPD			MYH14	NCOR1
	CTDSP2			RPLP0	NMT1
	COMMD7			LRRC8A	RNF145
	MCL1			NDUFS7	CRKL
	SNX3			BAIAP2L1	ETV6
	ARPC2			SRP54	KLF3
	PARK7			ECI1	YPEL3
	DAZAP2			PALLD	UBE2F
	ARGLU1			YTHDF1	TMEM50A
	UBE2D3			SEPHS2	CAPZA2
	IRF1			RHOQ	RNF103
	RHOA			DTYMK	VPS37B
	PTTG1IP			CCT8	CCNG1
	RAB1A			VPS25	CD99
	ACTR2			MRPS2	AFF1
	ACIN1			COX7A2	U2AF1
	PHIP			GRB7	ATF7IP
	CFL1			TAF2
	DDX3X			OAS2
	NUTF2			TRAF3IP2
	F11R			ERAL1
	FBXW5			GTF3C2
	TRA2B			CHCHD2
	CDC42			PMEPA1
	CLIP1			PXN
	UBE2Q1			AHSA1
	SQSTM1			RPS4X
	TAX1BP3			YWHAQ
	UBC			COPB1
	CLTA			GYG1
	CCNI			COL1A1
	HNRNPA2B1			B4GALT1
	GSN			PLXNB2
	RTN3			SAR1B
	PPIF			DPP3
	APP			SOX9
	UGP2			SLC35B1
	CBX3			CAMK2N1
	MFN2			CCDC47
	SERP1			CALR
	SYF2			HNRNPR
	EIF1			DNAJC19
	IVNS1ABP			ELOVL5
	WAC			GCNT2
	TC2N			SLC20A1
	WSB1			MRPS18A
	CD9			PREP
	SUMO3			IDH3B
	TRAM1			TRMT112
	GABARAPL2			NDUFB6
	ACTB			TMEM184A
				TMBIM6
				CYP4Z1
				RCAN1
				CYP51A1
				TMEM184B
				WDR5
				OPA1
				PSMD9
				TBC1D8
				DUSP16
				FARSA
				HES1
				ALOX15B
				TNFSF10
				MAP4
				TPBG
				PSME1
				FAM120AOS
				CENPF
				PHPT1
				HEBP2
				VPS35
				CSNK1D
				LAPTM4A
				MRPL42
				SPTLC1
				BZW2
				GNL3
				CDC20
				XPOT
				RPN2
				ATXN10
				DUSP14
				FDFT1
				TSFM
				ANAPC13
				SUMF2
				GUK1
				RNF114
				RNF7
				FOSL1
				MYO5C
				TOMM34
				MCM7
				PTP4A1
				ZCRB1
				ZNF750
				PGM3
				PSMB6
				ALDOA
				METRN
				FAM162A
				MRPL51
				ATP1B1
				ANAPC11
				PSMD3
				FIBP
				SRCAP
				ICA1
				TLE1
				FH
				FBXO28
				SLC39A1
				PEF1
				BANF1
				SNRPE
				LIMCH1
				MSH2
				MED23
				SPG21
				GTF3A
				GLUD1
				RAB22A
				HADH
				MRPL27
				DALRD3
				IRX2
				F12
				HGS
				WDR43
				XRN2
				HDLBP
				STT3A
				STAT1
				ICMT
				RRAGA
				UBA5
				TIPRL
				TRAPPC5
				MRFAP1
				IGFBP2
				TOMM20
				KRT81
				DPY30
				TANC2
				SNRPD2
				SUPT16H
				NAA20
				FEM1B
				KRT10
				ATP1A1
				ROMO1
				SMG5
				GALNT7
				TMEM14C
				EIF2B5
				HSPA4
				PSMF1
				HDHD3
				BLVRB
				RPL6
				ESD
				NSUN2
				CREB3
				MBTPS1
				MRPS23
				SNRPF
				RAB24
				CDK5RAP3
				TGIF1
				MFSD5
				FARP1
				CORO2A
				MRPL49
				PSMD2
				DERL1
				TIMMDC1
				IRF6
				LTBR
				ARSD
				TFAP2A
				CDKN3
				TFDP1
				ZNF146
				MRPL24
				NFIA
				IGSF8
				RASD1
				NDUFA9
				PPIB
				EPS8L2
				PSMA5
				CDCA4
				SPTSSA
				PDHA1
				ILF3
				SRPK1
				SDF2
				BLVRA
				TIMM50
				NUP62
				GDI2
				TFAP2B
				PSMB3
				GAA
				PTOV1
				FOSL2
				TMEM14B
				APEH
				HERPUD1
				KIF21A
				CCAR1
				SLC3A2
				MPHOSPH6
				SLC1A4
				PIP5K1A
				HADHA
				SRP19
				DNAJC1
				ACTN4
				GOLGA3
				NUDT16L1
				FAM136A
				PHKG2
				ESYT1
				KLHDC3
				LAPTM4B
				RBBP4
				CIAO1
				ACADVL
				AZIN1
				DHX30
				CAST
				NDUFAB1
				SYNE2
				INSR
				HNRNPF
				LTF
				PIGS
				TBX10
				ETF1
				DNAJA1
				DDX54
				SLC43A3
				HNRNPAB
				EEF2
				EIF3F
				MYADM
				PDIA4
				RPL5
				TOR1AIP1
				RPA3
				BCAS1
				GNS
				DHTKD1
				FUCA2
				MAP3K13
				RPL29
				GAPDH
				TRAP1
				DHX9
				KHNYN
				EIF3D
				IMP4
				COASY
				PPP4C
				COX16
				GM2A
				SPCS1
				NDUFA8
				IQGAP1
				GSPT1
				TOR1A
				SNRPG
				SNX27
				EIF4EBP1
				IMP3
				USP14
				TM9SF2
				EIF3E
				PEA15
				NACA
				MRPS7
				SUCLG1
				CSTB
				YIF1A
				ANXA4
				NFATC4
				TRIM28
				CSAD
				LIMA1
				EIF2AK2
				STK3
				CLPP
				ATP6V1C1
				MRPL15
				ERH
				VEZT
				TOR3A
				ITPRIPL2
				AIFM1
				NOL7
				LSR
				PSMD12
				RPAIN
				NOP58
				TTC17
				STARD7
				GRN
				CSNK1A1
				PSMA6
				NDUFB5
				EXOC7
				SLC25A29
				DNAJC10
				IL13RA1
				RPL18A
				IFITM3
				RALA
				NHP2
				ENO1
				VAMP3
				POLR2I
				RANGAP1
				ECM1
				SOX4
				PRMT1
				NDUFA2
				NDUFV1
